# Dynamic global acetylation remodeling during the yeast heat shock response

**DOI:** 10.1101/2025.01.10.632339

**Authors:** Rebecca E. Hardman-Kavanaugh, Aaron J. Storey, Tara N. Stuecker, Stephanie E. Hood, Gregory A. Barrett-Wilt, Venkata R. Krishnamurthi, Yong Wang, Stephanie D. Byrum, Samuel G. Mackintosh, Rick D. Edmondson, Wayne P. Wahls, Alan J. Tackett, Jeffrey A. Lewis

**Author notes:** Corresponding author: Jeffrey A. Lewis, Department of Biological Sciences, University of Arkansas, 850 W. Dickson St., SCEN 601 Fayetteville, AR, 72701.

## Abstract

All organisms experience stress and must rapidly respond to changing conditions. Thus, cells have evolved sophisticated rapid-response mechanisms such as post-translational protein modification to rapidly and reversibly modulate protein activity. One such post-translational modification is reversible lysine acetylation, where proteomic studies have identified thousands of acetylated proteins across diverse organisms. While the sheer size of the ‘acetylome’ is striking, the function of acetylation for the vast majority of proteins remains largely obscure. Here, we show that global acetylation plays a previously unappreciated role in the heat shock response of *Saccharomyces cerevisiae.* We find that dysregulated acetylation renders cells heat sensitive, and moreover, that the acetylome is globally remodeled during heat shock over time. Using quantitative acetyl-proteomics, we identified ∼400 high-confidence acetyl marks across ∼200 proteins that significantly change in acetylation when cells are shifted to elevated temperature. Proteins with significant changes in lysine acetylation during heat shock strongly overlap with genes induced or repressed by stress. Thus, we hypothesize that protein acetylation augments the heat shock response by activating induced proteins and inactivating repressed proteins. Intriguingly, we find nearly 40 proteins with at least two acetyl marks that significantly change in the opposite directions. These proteins are strongly enriched for chaperones and ribosomal proteins, suggesting that these two key processes are coordinately regulated by protein acetylation during heat shock. Moreover, we hypothesize that the same type of activating and inactivating marks that exist on histones may be a general feature of proteins regulated by acetylation. Overall, this work has identified a new layer of post-translational regulation that likely augments the classic heat shock response.
