## Supplementary material for "Dynamic global acetylation remodeling during the yeast heat shock response": Table S1: Strains and plasmids used in the study

### Sheet: Strain list
Strain Name	Other Aliases	Background	Genotype	Source
BY4741	JL3	S288C	MATa his3∆1 leu2∆0 met15∆0 ura3∆0	Open Biosystems
BY4743	JL2	S288C	MATa/α his3Δ1/his3Δ1 leu2Δ0/leu2Δ0 lys2Δ0/LYS2 met15Δ0/MET15 ura3Δ0/ura3Δ0	Open Biosystems
JL1255	BY4743 sti1∆/∆	BY4743	MATa/α his3Δ1/his3Δ1 leu2Δ0/leu2Δ0 met15Δ0/METI5 ura3Δ0/ura3Δ0 sti1::kanMX/sti1::kanMX	Open Biosystems
JL1319	Esa1-TAP	BY4741	MATa his3Δ1 leu2Δ0 met15Δ0 ura3Δ0 ESA1::TAP-hisMX6	Open Biosystems
JL1320	Gcn5-TAP	BY4741	MATa his3Δ1 leu2Δ0 met15Δ0 ura3Δ0 GCN5::TAP-hisMX6	Open Biosystems
JL1321	Hda1-TAP	BY4741	MATa his3Δ1 leu2Δ0 met15Δ0 ura3Δ0 HDA1::TAP-hisMX6	Open Biosystems
JL1323	Rpd3-TAP	BY4741	MATa his3Δ1 leu2Δ0 met15Δ0 ura3Δ0 RPD3::TAP-hisMX6	Open Biosystems
JL1324	Rtt109-TAP	BY4741	MATa his3Δ1 leu2Δ0 met15Δ0 ura3Δ0 RTT109::TAP-hisMX6	Open Biosystems
JL1325	Sir2-TAP	BY4741	MATa his3Δ1 leu2Δ0 met15Δ0 ura3Δ0 SIR2::TAP-hisMX6	Open Biosystems
JL1366	Hst2-TAP	BY4741	MATa his3Δ1 leu2Δ0 met15Δ0 ura3Δ0 HST2::TAP-hisMX6	Open Biosystems
JL1371	Hpa3-TAP	BY4741	MATa his3Δ1 leu2Δ0 met15Δ0 ura3Δ0 HPA3::TAP-hisMX6	Open Biosystems
JL1373	Hst3-TAP	BY4741	MATa his3Δ1 leu2Δ0 met15Δ0 ura3Δ0 HST3::TAP-hisMX6	Open Biosystems
JL1377	Taf1-TAP	BY4741	MATa his3Δ1 leu2Δ0 met15Δ0 ura3Δ0 TAF1::TAP-hisMX6	Open Biosystems
JL1379	Hat1-TAP	BY4741	MATa his3Δ1 leu2Δ0 met15Δ0 ura3Δ0 HAT1::TAP-hisMX6	Open Biosystems
JL1213	Gcn5-GFP	BY4741	MATa his3Δ1 leu2Δ0 met15Δ0 ura3Δ0 GCN5::GFP-hisMX6	Thermo Fisher
JL1214	Hda1-GFP	BY4741	MATa his3Δ1 leu2Δ0 met15Δ0 ura3Δ0 RTT109::GFP-hisMX6	Thermo Fisher
JL1216	Hst2-GFP	BY4741	MATa his3Δ1 leu2Δ0 met15Δ0 ura3Δ0 RPD3::GFP-hisMX6	Thermo Fisher
JL1217	Hda1-GFP	BY4741	MATa his3Δ1 leu2Δ0 met15Δ0 ura3Δ0 HDA1::GFP-hisMX6	Thermo Fisher
JL1326	Esa1-GFP	BY4741	MATa his3Δ1 leu2Δ0 met15Δ0 ura3Δ0 ESA1::GFP-hisMX6	Thermo Fisher
JL1367	Taf1-GFP	BY4741	MATa his3Δ1 leu2Δ0 met15Δ0 ura3Δ0 HST2::GFP-hisMX6	Thermo Fisher
JL1370	Hpa3-GFP	BY4741	MATa his3Δ1 leu2Δ0 met15Δ0 ura3Δ0 HPA3::GFP-hisMX6	Thermo Fisher
JL1372	Hst3-GFP	BY4741	MATa his3Δ1 leu2Δ0 met15Δ0 ura3Δ0 HST3::GFP-hisMX6	Thermo Fisher
JL1376	Rtt109-GFP	BY4741	MATa his3Δ1 leu2Δ0 met15Δ0 ura3Δ0 TAF1::GFP-hisMX6	Thermo Fisher
JL1378	Hat1-GFP	BY4741	MATa his3Δ1 leu2Δ0 met15Δ0 ura3Δ0 HAT1::GFP-hisMX6	Thermo Fisher
JL685	Rpd3-GFP	BY4741	MATa his3Δ1 leu2Δ0 met15Δ0 ura3Δ0 SIR2::GFP-hisMX6	Thermo Fisher
Plasmid	Vector Backbone	Markers	Cloned Insert	Source
pAG36	NA	Nat, Ura		Goldstein and McCusker, 1999
pSTI1-1	pAG36	Nat, Ura	STI1 (WT)	this study
pSTI1-7	pAG36	Nat, Ura	STI1 K54Q	this study
pSTI1-9	pAG36	Nat, Ura	STI1 K337Q	this study
pSTI1-10	pAG36	Nat, Ura	STI1 K337R	this study
pSTI1-12	pAG36	Nat, Ura	STI1 K337A	this study
pSTI1-13	pAG36	Nat, Ura	STI1 K54R	this study
pSTI1-14	pAG36	Nat, Ura	STI1 K54A	this study
pSTI1-20	pAG36	Nat, Ura	STI1 K54A K337A	this study
pSTI1-21	pAG36	Nat, Ura	STI1 K54R K337R	this study
pSTI1-22	pAG36	Nat, Ura	STI1 K54Q K337Q	this study
