## Supplementary material for "Dynamic global acetylation remodeling during the yeast heat shock response": Table S2: Oligonucleotides used in the study

### Sheet: Primers
Primer ID	Sequence (5’-> 3’)	Purpose
STI1 to pAG36 F	AAACGAGCTCGAATTCCTTCCAAGCTTTGACGAACA	Cloning STI1 into pAG36
STI1 to pAG36 R	CGCATAGGCCACTAGTTTTCTTTCCTTCATCTCCCTTTT	Cloning STI1 into pAG36
STI1_K337A F	GAGAGCGGATTACAAGGTCATTTCCGCATCATTTGCGCGTATTGGTAATGCCTATC	Site-directed mutagenesis
STI1_K337A R	GATAGGCATTACCAATACGCGCAAATGATGCGGAAATGACCTTGTAATCCGCTCTC	Site-directed mutagenesis
STI1_K337Q F	GAGAGCGGATTACAAGGTCATTTCCCAATCATTTGCGCGTATTGGTAATGCCTATC	Site-directed mutagenesis
STI1_K337Q R	GATAGGCATTACCAATACGCGCAAATGATTGGGAAATGACCTTGTAATCCGCTCTC	Site-directed mutagenesis
STI1_K337R F	GAGAGCGGATTACAAGGTCATTTCCAGATCATTTGCGCGTATTGGTAATGCCTATC	Site-directed mutagenesis
STI1_K337R R	GATAGGCATTACCAATACGCGCAAATGATCTGGAAATGACCTTGTAATCCGCTCTC	Site-directed mutagenesis
STI1_K54A F	ACAGGTCCGCCTGTTATACTTCTTTAGCGAAATTTAGTGACGCATTGAATGATGCTAATG	Site-directed mutagenesis
STI1_K54A R	CATTAGCATCATTCAATGCGTCACTAAATTTCGCTAAAGAAGTATAACAGGCGGACCTGT	Site-directed mutagenesis
STI1_K54Q F	ACAGGTCCGCCTGTTATACTTCTTTACAGAAATTTAGTGACGCATTGAATGATGCTAATG	Site-directed mutagenesis
STI1_K54Q R	CATTAGCATCATTCAATGCGTCACTAAATTTCTGTAAAGAAGTATAACAGGCGGACCTGT	Site-directed mutagenesis
STI1_K54R F	ACAGGTCCGCCTGTTATACTTCTTTAAGGAAATTTAGTGACGCATTGAATGATGCTAATG	Site-directed mutagenesis
STI1_K54R R	CATTAGCATCATTCAATGCGTCACTAAATTTCCTTAAAGAAGTATAACAGGCGGACCTGT	Site-directed mutagenesis
